# Mutational basis of serum cross-neutralization profiles elicited by infection or vaccination with SARS-CoV-2 variants

**DOI:** 10.1101/2023.08.13.553144

**Authors:** Kshitij Wagh, Xiaoying Shen, James Theiler, Bethany Girard, Jean-Claude Marshall, David C. Montefiori, Bette Korber

## Abstract

A series of SARS-CoV-2 variants emerged during the pandemic under selection for neutralization resistance. Convalescent and vaccinated sera show consistently different cross-neutralization profiles depending on infecting or vaccine variants. To understand the basis of this heterogeneity, we modeled serum cross-neutralization titers for 165 sera after infection or vaccination with historically prominent lineages tested against 18 variant pseudoviruses. Cross-neutralization profiles were well captured by models incorporating autologous neutralizing titers and combinations of specific shared and differing mutations between the infecting/vaccine variants and pseudoviruses. Infecting/vaccine variant-specific models identified mutations that significantly impacted cross-neutralization and quantified their relative contributions. Unified models that explained cross-neutralization profiles across all infecting and vaccine variants provided accurate predictions of holdout neutralization data comprising untested variants as infecting or vaccine variants, and as test pseudoviruses. Finally, comparative modeling of 2-dose versus 3-dose mRNA-1273 vaccine data revealed that the third dose overcame key resistance mutations to improve neutralization breadth.

**HIGHLIGHTS:**

- Modeled SARS-CoV-2 cross-neutralization using mutations at key sites
- Identified resistance mutations and quantified relative impact
- Accurately predicted holdout variant and convalescent/vaccine sera neutralization
- Showed that the third dose of mRNA-1273 vaccination overcomes resistance mutations
