## Supplemental Table 1 for "Mutational basis of serum cross-neutralization profiles elicited by infection or vaccination with SARS-CoV-2 variants"

### Sheet: Sheet1
Infection/Vaccine Lineage	Agency /Cohort#	Lead Contact	Collect Location	Infection Stage at Collection$
2x mRNA 1273 (N=28+30)	Moderna		United States	Uninfected
2x mRNA 1273.351 (N=11)	DMID	Roberts	United States	Uninfected
3x mRNA 1273 (N=10+16)	DMID	Roberts	United States	Uninfected
Alpha (N=14)	BC CDC	Jassem	Canada	Convalescent
Beta (N=19)	CoVPN	Hural	Africa	Convalescent
Gamma (N=17)	BC CDC	Jassem	Canada	Convalescent
	UW-Madison	Kawaoka	Japan	Active infection
Delta (N=15)	BC CDC	Jassem	Canada	Convalescent
Iota (N=8)	CDC/C-HEaRT	Veguilla	United States	Convalescent
	Icahn School of Medicine at Mount Sinai	Krammer & Simon	United States	Convalescent/Longevity
Lambda (N=9)	St. Jude Children's Research Center	Webby	Peru	Active infection /Convalescent
B.1.637 (N=3)	CDC/C-HEaRT	Veguilla	United States	Convalescent
BA.1 (N=4)	Institute of Virology at Charité	Corman & Drosten	Germany	Convalescent
#BC CDC-BC Centre for Disease Control; CoVPN- COVID-19 Prevention Network; UW-Madison- University of Wisconsin, Madison; CDC-Centers for Disease Control and Prevention; C-HEaRT- Coronavirus Household Evaluation and Respiratory Testing Cohort; DMID- Division of Microbiology and Infectious Diseases.
$Defined by days since symptom onset or first positive diagnosis. Active infection: <20 days; Convalescent: ≥28 days and <60 days; Longevity: ≥60 days.
