## Supplemental Table 2 for "Mutational basis of serum cross-neutralization profiles elicited by infection or vaccination with SARS-CoV-2 variants"

### Sheet: Titers
		ID50	ID50	ID50	ID50	ID50	ID50	ID50	ID50	ID50	ID50	ID50	ID50	ID50	ID50	ID50	ID50	ID50	ID50	ID80	ID80	ID80	ID80	ID80	ID80	ID80	ID80	ID80	ID80	ID80	ID80	ID80	ID80	ID80	ID80	ID80	ID80
Infecting strain/ vaccine	PTID	D614G	Alpha	Alpha_E484K	Delta_AY.3	AY.3_E484Q	Beta	Gamma	Iota	Lambda	Epsilon	Kappa	Mu	Delta_AY.1	Delta_AY.2	AY.3_K417N	Omicron (BA.1)	BA.1_A484K	BA.2	D614G	Alpha	Alpha/E484K	Delta_AY.3	AY.3_E484Q	Beta	Gamma	Iota	Lambda	Epsilon	Kappa	Mu	Delta_AY.1	Delta_AY.2	AY.3_K417N	Omicron (BA.1)	BA.1_A484K	BA.2
Prototype	Ser_051	13002.8	20927	152.888	NA	89.9471	73.9344	363.435	125.648	192.253	3402.1	111.315	34.1909	19122	23728.9	23634.4	<20.0	NA	<20.0	2168.46	920.848	39.9727	NA	32.1584	22.1867	120.066	43.29	61.7828	189.407	39.496	20.1388	4453.9	3318.39	5008.6	<20.0	NA	<20.0	***
Prototype	Ser_039	1210.23	1402.48	852.67	338.517	108.894	389.864	416.524	368.024	240.211	381.189	182.643	63.3518	270.312	236.147	359.504	131.036	NA	100.491	286.151	365.074	195.244	114.951	35.5359	85.693	111.216	124.261	114.688	125.212	81.2049	28.5165	116.134	114.992	134.663	24.8539	NA	23.4495
Prototype	Ser_052	4747.33	2182.58	487.796	NA	331.49	310.627	389.935	393.705	885.976	2799.09	409.446	127.135	5354.21	2683.23	2828.88	49.9986	NA	40.7845	962.47	701.936	169.287	NA	138.032	113.61	150.655	157.121	304.369	595.514	153.188	43.6241	995.339	784.414	650.138	<20.0	NA	<20.0
Prototype	Ser_049	4714.93	4428.06	207.746	423.576	64.4225	86.1265	328.423	229.681	217.554	593.205	125.748	47.0321	1032.97	726.009	666.162	<20.0	NA	58.7693	1108.37	711.847	92.9283	157.128	26.8024	29.8911	69.0555	115.079	99.9415	157.978	52.8443	23.5227	338.813	428.17	226.065	<20.0	NA	<20.0
Prototype	Ser_027	1332.13	1235.19	252.703	277.874	50.043	56.2073	203.643	158.208	127.828	NA	85.2888	33.0762	265.91	248.032	273.552	28.8057	NA	<20.0	444.91	385.189	79.331	135.466	26.7149	28.9121	70.653	74.0151	42.1963	NA	35.4763	22.1667	139.159	136.485	125.968	<20.0	NA	<20.0
Prototype	Ser_014	150.018	240.728	114.057	34.5268	10	10	10	29.3922	33.1054	47.347	20.4013	10	31.7198	27.6532	33.0828	29.238	NA	<20.0	47.357	80.6827	10	10	10	10	10	20.9375	10	23.0551	10	10	20.7763	10	10	<20.0	NA	<20.0
Prototype	Ser_050	1068.21	885.67	244.396	165.88	78.1066	64.3663	121.289	123.684	114.455	218.385	91.6116	37.1979	152.398	105.326	103.371	<20.0	NA	<20.0	204.898	194.85	100.799	55.2336	32.028	26.1909	38.2041	44.0366	42.0875	75.9325	35.7915	22.7641	57.5474	36.6502	37.0723	<20.0	NA	<20.0
Prototype	Ser_024	1030.66	NA	77.36	544.167	32.2184	68.3143	NA	46.5916	71.2133	354.923	39.8238	10	481.204	275.044	561.031	<20.0	NA	<20.0	172.532	NA	10	124.649	10	10	NA	10	26.3721	73.2831	10	10	134.149	122.571	128.888	<20.0	NA	<20.0
Prototype	Ser_047	1006.43	923.66	184.587	485.971	33.0737	40.6544	50.4282	79.0066	358.599	361.355	35.9747	27.8966	225.753	181.059	210.138	<20.0	NA	<20.0	249.128	155.464	69.5315	133.32	21.5538	10	27.2758	33.4108	140.387	122.208	22.9105	20.5437	106.447	82.2939	107.722	<20.0	NA	<20.0
Prototype	Ser_005	400.839	237.259	66.9528	116.891	39.6322	56.824	140.123	55.1782	97.156	145.895	45.2981	37.1185	242.693	117.308	136.297	<20.0	NA	<20.0	139.789	106.066	27.5079	36.3427	20.4582	27.8089	47.4903	29.4745	35.9035	46.1498	26.518	10	77.2242	36.2335	40.1722	<20.0	NA	<20.0
Prototype	Ser_029	160.414	106.726	38.8209	36.3581	21.2476	26.3947	45.6679	35.3724	35.2636	NA	27.3717	10	56.7577	31.0393	38.0176	<20.0	NA	<20.0	42.9571	36.3734	10	10	10	10	22.8971	21.2427	22.4683	NA	10	10	21.6415	10	10	<20.0	NA	<20.0
Prototype	Ser_044	129.681	129.734	36.7545	80.8056	10	10	80.2225	18.75	38.4483	61.7311	10	10	33.1835	40.7062	40.8443	<20.0	NA	<20.0	35.5326	34.0601	10	10	10	10	10	18.75	10	24.77	10	10	10	10	10	<20.0	NA	<20.0
Prototype	Ser_017	290.153	88.8959	10	1156.31	10	NA	10	10	10	79.7352	10	10	41.4889	30.7496	44.6589	<20.0	NA	<20.0	43.287	26.0517	10	77.4039	10	NA	10	10	10	27.9291	10	10	10	10	10	<20.0	NA	<20.0
Prototype	Ser_018	104.774	120.035	10	40.2145	10	10	44.236	25.0319	41.4362	55.5854	10	10	39.1208	41.2656	32.0766	<20.0	NA	<20.0	32.392	27.456	10	10	10	10	10	10	10	23.9637	10	10	21.2954	20.6047	10	<20.0	NA	<20.0
Prototype	Ser_008	88.8686	50.4789	10	28.5477	10	10	10	10	26.5936	NA	10	10	33.0937	22.4316	22.3688	<20.0	NA	<20.0	33.7107	24.5182	10	10	10	10	10	10	10	NA	10	10	10	10	10	<20.0	NA	<20.0
Alpha	B117-003	5171.01	12011.4	3012.98	10502.9	5566.55	NA	5094.13	911.413	1209.84	5329.81	4057.28	5311.77	10012.6	11041	17008.4	32.4863	NA	57.4678	1045.06	2661.84	468.841	1829.22	833.932	NA	985.404	188.531	613.901	1123.68	486.867	394.828	2370.95	2507.57	3371.02	<20.0	NA	23.2389
Alpha	B117-010	909.066	17997.5	NA	201.829	147.995	278.026	641.769	137.352	195.59	776.905	159.734	968.853	253.886	162.207	304.362	<20.0	NA	21.9861	200.728	2892.74	NA	100.913	51.6674	102.797	133.266	53.706	76.7027	164.533	85.0526	129.061	107.969	92.7976	121.024	<20.0	NA	<20.0	***
Alpha	B117-072	2279.27	2118.83	421.262	2870.16	1666.06	146.382	417.955	247.57	1601.59	1720.13	1295.74	2565.48	97.6423	357.162	194.55	<20.0	NA	55.8047	382.759	542.873	141.931	550.045	251.318	37.4026	95.6035	115.179	429.89	232.59	204.02	172.43	37.3281	56.1386	50.3626	<20.0	NA	21.2713
Alpha	B117-008	1483.76	2641.99	319.423	473.383	459.719	70.123	75.1759	59.8415	494.983	1373.83	250.607	NA	775.834	251.397	669.343	<20.0	NA	<20.0	505.895	312.675	53.3339	115.926	51.0877	10	24.9364	25.5963	108.161	179.878	38.0788	NA	104.112	46.0212	79.8768	<20.0	NA	<20.0
Alpha	B117-032	969.218	1502.17	275.642	233.115	50.4955	121.835	643.367	102.227	216.769	303.431	54.0384	160.074	306.153	276.583	331.888	<20.0	NA	<20.0	247.29	316.132	81.6999	103.085	26.0024	34.7987	134.429	36.7506	68.0059	128.484	26.2716	43.734	121.654	117.615	134.408	<20.0	NA	<20.0
Alpha	B117-054	638.835	1308.19	932.095	85.9705	39.3127	215.434	396.167	43.3796	151.459	191.567	53.4366	418.262	43.8198	42.0499	37.698	<20.0	NA	<20.0	158.928	260.495	70.3912	21.7319	10	44.4423	117.238	10	40.5702	43.2798	10	33.3421	20.9056	10	10	<20.0	NA	<20.0
Alpha	B117-078	638.39	526.812	118.635	104.692	34.7975	47.2764	144.848	75.3023	93.1214	165.559	42.6606	53.6214	38.4741	65.5019	56.39	<20.0	NA	<20.0	175.499	156.271	40.7382	36.6931	23.0766	25.6446	49.4938	31.6701	35.7047	52.2893	24.8208	27.279	24.2294	29.716	28.4608	<20.0	NA	<20.0
Alpha	B117-005	239.558	387.682	71.6792	89.8534	60.4834	219.036	173.721	10	107.443	300.516	10	98.6486	302.164	83.4839	255.054	<20.0	NA	<20.0	69.4328	141.561	26.801	29.1547	10	10	26.7624	10	33.3086	50.2687	10	10	49.742	30.4009	57.8552	<20.0	NA	<20.0
Alpha	B117-025	105.196	218.423	70.8409	60.8411	24.0745	10	64.1874	22.102	30.5087	61.1316	10	61.3076	83.5692	120.216	80.6037	<20.0	NA	<20.0	24.4404	66.6276	22.4192	10	10	10	10	10	10	22.8349	10	10	24.6094	29.3483	26.8482	<20.0	NA	<20.0
Alpha	B117-059	171.462	188.437	86.2668	83.0249	24.7155	45.6629	74.6258	10	55.1363	74.6984	28.0969	43.1084	48.8008	86.7383	51.2997	<20.0	NA	<20.0	38.8897	51.8708	30.5121	10	10	10	23.3378	10	22.6619	10	10	10	10	21.0284	10	<20.0	NA	<20.0
Alpha	B117-017	249.283	231.954	37.7859	69.103	10	10	57.9526	10	43.5568	131.548	10	10	86.7544	84.6492	79.8689	<20.0	NA	<20.0	43.4566	57.6685	10	10	10	10	10	10	10	32.267	10	10	28.6627	26.7295	28.3795	<20.0	NA	<20.0
Alpha	B117-006	66.422	230.587	54.5197	10	10	57.7171	47.6187	10	32.7701	56.9033	10	10	23.6282	10	45.937	<20.0	NA	<20.0	10	58.9022	21.94	10	10	10	10	10	10	10	10	10	10	10	10	<20.0	NA	<20.0
Alpha	B117-011	89.236	147.772	30.6827	46.4424	10	10	40.0868	10	57.339	10	10	40.6784	32.0605	76.7903	47.2518	<20.0	NA	<20.0	10	36.7701	10	10	10	10	10	10	10	10	10	10	10	10	10	<20.0	NA	<20.0
Alpha	B117-016	73.6341	270.452	61.5488	10	10	10	53.5879	10	76.7723	21.3498	10	43.8802	10	10	10	<20.0	NA	<20.0	23.1867	52.2386	10	10	10	10	10	10	24.2428	10	10	10	10	10	10	<20.0	NA	<20.0
Delta	ICU-093	3572.88	2854.93	226.746	47868.9	NA	278.993	721.505	670.562	NA	8058.5	2010.6	NA	11719.8	26793.2	12190	NA	NA	NA	646.051	718.116	49.1237	3661.74	NA	72.5976	134.584	181.972	NA	1536.44	318.065	NA	2891.81	4742.14	3340.9	NA	NA	NA
Delta	ICU-092	339.37	292.727	31.66	40185.9	195.973	47.6169	112.299	164.91	595.816	1179	233.721	26.6926	42011.7	64230.3	60043.1	25.4567	NA	NA	140.701	123.268	10	6777.64	77.8255	27.0079	39.0235	92.9484	176.526	356.936	129.17	10	10542	9368.37	13643.8	10	NA	NA
Delta	ICU-097	916.999	1133.36	205.808	40008.7	268.218	350.611	411.386	314.475	405.301	3998.24	1071.22	60.1628	14964.9	48520.5	13367.8	101.564	NA	NA	216.39	223.966	60.4375	3772.11	123.277	95.4027	136.919	138.24	153.148	635.406	250.487	30.114	2523.27	4939.94	3642.74	24.5038	NA	NA
Delta	10000000768	278.685	331.571	55.5976	3753.95	483.17	228.311	558.074	125.179	260.413	1270.73	1196.96	82.5388	3853.75	NA	8131.13	56.02	NA	NA	76.7428	124.973	24.4873	935.961	176.704	44.0385	91.8763	40.3314	112.431	303.721	276.292	29.3449	831.861	NA	1120.74	22.4935	NA	NA
Delta	ICU-091	4068.09	25390.8	2072.41	4545.29	1977.54	839.388	1872.68	765.801	927.719	8590.71	2730.9	NA	1054.21	2529.73	1296.53	10	NA	NA	647.966	3749.03	559.733	811.782	388.399	183.739	381.057	174.916	265.905	1093.96	673.457	NA	254.451	481.837	430.524	10	NA	NA
Delta	10000000770	163.835	231.739	53.6862	722.331	136.339	10	39.6257	43.2266	197.061	352.541	143.257	29.9453	244.307	707.825	488.811	10	NA	NA	35.9675	41.0393	10	138.781	31.9369	10	10	23.2312	42.3536	78.1547	32.483	10	114.955	179.524	163.674	10	NA	NA
Delta	B1617-40	49.7072	97.4816	33.2775	69.7087	29.6431	64.1827	55.611	49.4589	48.3208	71.5743	33.492	21.4995	81.9512	47.2107	56.1169	10	NA	NA	27.797	35.6481	10	32.4401	20.8408	27.9099	27.8046	27.8613	25.9978	32.8197	21.7307	10	34.5528	25.7169	28.6377	10	NA	NA
Delta	SUCo-114	60.8032	47.4745	10	475.347	10	10	24.2784	10	42.6245	111.219	10	10	156.046	148.407	138.815	26.209	NA	NA	26.3143	10	10	53.0532	10	10	10	10	10	34.9832	10	10	39.1544	37.7355	40.535	10	NA	NA
Delta	SUCo-111	46.1894	29.8639	10	2399.42	23.1737	10	10	10	36.7202	58.3958	10	10	335.392	473.368	540.447	30.3919	NA	NA	10	10	10	186.769	10	10	10	10	10	21.2108	10	10	120.084	146.769	158.227	10	NA	NA
Delta	B1617-35	10	57.6558	10	13896.9	10	10	10	10	31.0434	35.3355	10	10	5841.36	NA	4149.42	51.7583	NA	NA	10	10	10	1754.06	10	10	10	10	10	10	10	10	1148.31	NA	982.014	10	NA	NA
Delta	B1617-81	6320	1800	NA	129005	NA	139	470	847	5690	5920	1885	191	NA	NA	NA	2974	NA	3430	1169	347	NA	16622	NA	39	117	196	640	1380	373	66	NA	NA	NA	488	NA	221
Delta	B1617-140	1025	173	NA	35815	NA	41	27	80	196	573	121	11	NA	NA	NA	97	NA	66	215	58	NA	2706	NA	<20	<20	27	64	151	29	10	NA	NA	NA	28	NA	<20
Delta	B1617-155	281	87	NA	69945	NA	38	74	121	142	349	134	28	NA	NA	NA	401	NA	284	104	26	NA	4073	NA	<20	21	39	52	113	61	14	NA	NA	NA	39	NA	37
Delta	B1617-74	9736	6488	NA	16083	NA	6134	8540	9794	2206	8252	4562	1764	NA	NA	NA	41	NA	908	3089	1672	NA	1659	NA	1569	1842	2904	645	3006	1817	441	NA	NA	NA	<20	NA	112
Delta	B1617-113	596	442	NA	23325	NA	198	77	152	261	1453	182	41	NA	NA	NA	477	NA	738	99	89	NA	2498	NA	<20	21	31	54	153	47	13	NA	NA	NA	98	NA	111
Delta	B1617-100	551	102	NA	2641	NA	36	55	96	94	499	89	20	NA	NA	NA	44	NA	62	134	51	NA	547	NA	<20	23	37	54	134	43	13	NA	NA	NA	<20	NA	<20
Delta	B1617-101	1940	665	NA	193196	NA	40	67	142	508	2925	250	57	NA	NA	NA	<20	NA	85	222	90	NA	18844	NA	<20	26	39	82	581	73	17	NA	NA	NA	<20	NA	<20	***
Delta	B1617-85	888	275	NA	12976	NA	<20	52	149	165	1302	166	51	NA	NA	NA	365	NA	573	222	73	NA	1823	NA	<20	24	43	68	330	74	18	NA	NA	NA	71	NA	121
Delta	B1617-105	63	23	NA	1023	NA	<20	<20	<20	22	122	20	10	NA	NA	NA	37	NA	<20	23	10	NA	133	NA	<20	<20	<20	11	32	10	10	NA	NA	NA	<20	NA	<20	***
Delta	B1617-116	232	24	NA	1021	NA	<20	<20	<20	32	88	37	10	NA	NA	NA	<20	NA	<20	45	10	NA	179	NA	<20	<20	<20	14	29	13	10	NA	NA	NA	<20	NA	<20
Delta	B1617-84	34	22	NA	593	NA	<20	<20	<20	10	56	10	10	NA	NA	NA	<20	NA	<20	<20	10	NA	57	NA	<20	<20	<20	10	<20	10	10	NA	NA	NA	<20	NA	<20
Delta	B1617-109	22	10	NA	603	NA	<20	<20	<20	10	<20	10	10	NA	NA	NA	<20	NA	<20	<20	10	NA	81	NA	<20	<20	<20	10	<20	10	10	NA	NA	NA	<20	NA	<20
Delta	B1617-133	<20	10	NA	844	NA	<20	<20	<20	10	<20	10	10	NA	NA	NA	57	NA	26	<20	10	NA	85	NA	<20	<20	<20	10	<20	10	10	NA	NA	NA	<20	NA	<20
Delta	B1617-135	<20	10	NA	358	NA	<20	<20	<20	10	<20	10	10	NA	NA	NA	<20	NA	<20	<20	10	NA	78	NA	<20	<20	<20	10	<20	10	10	NA	NA	NA	<20	NA	<20
Delta	B1617-136	<20	10	NA	147	NA	<20	<20	<20	10	<20	10	10	NA	NA	NA	<20	NA	<20	<20	10	NA	21	NA	<20	<20	<20	10	<20	10	10	NA	NA	NA	<20	NA	<20
Beta	Ser_110	859.459	1374.63	3949.99	321.312	225.828	2441.57	5123.78	964.964	414.229	699.648	345.506	1566.68	572.074	479.77	449.209	326.33	NA	NA	277.456	566.148	1021.74	138.629	129.085	703.388	1302.46	494.521	166.066	220.931	154.021	356.556	208.096	186.881	177.734	104.753	NA	NA
Beta	Ser_006	765.63	1912.68	1522.26	3893.9	319.024	2052.94	8194.27	916.862	423.684	1256.25	1347.73	1429.09	3263.01	991.638	2100.33	97.2305	NA	NA	173.839	223.381	374.761	578.647	119.224	449.941	1347	188.877	142.391	170.208	182.182	274.125	543.368	228.123	363.574	27.2352	NA	NA
Beta	Ser_111	40.22	132.216	259.918	31.8528	31.1882	321.439	584.564	69.7246	42.3883	51.6592	33.4787	269.5	38.0122	54.5629	41.6052	10	NA	NA	24.0804	38.05	69.1154	10	10	131.768	137.302	31.255	23.082	24.4373	10	42.8857	23.2771	25.8837	20.9238	10	NA	NA
Beta	Ser_033	22.5181	71.6402	154.104	68.7201	39.7934	320.668	721.028	60.9218	35.1056	42.5122	60.5923	119.318	36.5768	10	50.4783	10	NA	NA	10	20.917	32.7452	10	10	69.8146	144.965	23.1255	10	10	14.1444	20.6339	10	10	10	10	NA	NA
Beta	Ser_113	136.672	614.55	724.231	239.436	81.3808	309.386	898.426	115.53	82.4698	162.554	158.522	398.139	305.566	105.113	335.785	10	NA	NA	22.691	127.302	125.975	47.016	24.9237	105.814	164.433	26.4609	10	50.5669	43.7641	32.9956	48.3833	34.6939	106.637	10	NA	NA	***
Beta	Ser_016	159.178	336.636	183.209	249.905	172.928	301.202	956.29	152.563	40.9933	77.7154	322.404	65.1544	209.9	128.518	155.168	10	NA	NA	45.2006	102.134	56.1487	50.3316	62.5005	109.905	195.387	47.6483	23.0899	30.5581	117.412	25.2143	62.0099	60.3478	66.6035	10	NA	NA	***
Beta	Ser_115	59.3965	109.964	NA	24.7949	22.9377	294.792	461.279	63.9286	25.6283	58.4325	44.9673	63.6033	51.2997	45.2731	NA	20.816	NA	NA	25.8488	33.3666	NA	10	10	133.832	135.938	28.733	10	10	10	26.2174	23.1042	21.1809	NA	10	NA	NA
Beta	Ser_114	51.4822	112.252	NA	20.6557	21.7814	219.159	294.748	49.4025	39.247	37.1853	42.743	53.8966	34.5717	53.2864	NA	46.048	NA	NA	23.5359	34.3043	NA	10	10	104.935	69.8494	27.4616	10	10	10	25.3784	10	10	NA	10	NA	NA
Beta	Ser_015	65.3733	87.5513	166.178	33.3861	62.3761	166.964	193.753	38.2267	75.3045	70.5659	72.2058	80.4032	140.776	59.4734	92.3664	10	NA	NA	23.0719	27.4281	29.8976	10	23.1361	40.4198	38.9972	10	27.1704	25.3165	26.1963	20.5797	38.9782	23.5935	24.9841	10	NA	NA
Beta	Ser_040	84.0783	263.958	520.177	10	10	574.863	2519.27	114.062	56.6199	568.207	41.608	967.79	1169.67	1987.99	663.728	10	NA	NA	24.0868	34.7539	40.7821	10	10	120.373	225.528	31.4141	10	28.4191	10	33.6101	10	32.1241	21.8087	10	NA	NA
Beta	Ser_112	41.5675	55.4862	48.3464	10	10	208.605	90.7073	10	10	23.6689	10	35.6808	10	10	21.0652	10	NA	NA	10	10	10	10	10	44.9309	28.1175	10	10	10	10	10	10	10	10	10	NA	NA
Beta	Ser_023	10	10	21.7327	10	10	249.182	606.689	10	10	10	10	202.99	10	10	10	10	NA	NA	10	10	10	10	10	42.6239	119.236	10	10	10	10	34.157	10	10	10	10	NA	NA
Beta	Ser_056	10	51.0587	105.497	10	10	166.943	338.201	41.5699	10	10	10	39.5937	10	10	10	10	NA	NA	10	10	28.3647	10	10	42.6011	110.774	10	10	10	10	10	10	10	10	10	NA	NA
Beta	Ser_048	46.7656	1201.85	715.045	10	10	86.122	73.2548	10	10	10	10	53.9835	10	10	10	10	NA	NA	10	191.854	123.389	10	10	29.1555	21.8739	10	10	10	10	10	10	10	10	10	NA	NA
Beta	Ser_045	10	36.5332	28.5761	10	10	61.5674	166.609	10	10	10	10	44.2731	10	10	10	10	NA	NA	10	10	10	10	10	25.1199	34.1305	10	10	10	10	10	10	10	10	10	NA	NA
Beta	Ser_031	10	37.9903	29.3777	10	10	52.8479	93.2934	10	10	10	10	40.0648	10	25.7958	10	10	NA	NA	10	10	10	10	10	20.5397	28.2001	10	10	10	10	10	10	10	10	10	NA	NA
Beta	Ser_028	10	10	10	10	10	33.606	517.233	10	10	10	10	10	10	10	10	10	NA	NA	10	10	10	10	10	10	27.8368	10	10	10	10	10	10	10	10	10	NA	NA
Beta	Ser_013	10	10	10	10	10	30.9607	36.189	10	10	10	10	10	10	10	10	10	NA	NA	10	10	10	10	10	10	10	10	10	10	10	10	10	10	10	10	NA	NA
Beta	Ser_026	10	10	10	10	10	10	34.3164	10	10	10	61.2163	10	10	10	10	10	NA	NA	10	10	10	10	10	10	10	10	10	10	10	10	10	10	10	10	NA	NA
Gamma	P1-0055	469.502	184.523	2075.52	545.131	5970.88	4429.9	38062.3	3986.89	1641.12	281.061	726.085	11302.3	30020.5	54326.2	29533.9	5655	NA	3955.15	112.688	41.7741	249.496	154.591	613.82	894.283	3915.93	884.174	200.328	68.7924	160.904	1119.06	5113.28	7006.75	4420.11	855	NA	701.69
Gamma	P1-0028	4247.54	3651.17	3578.31	398.802	912.461	31299.7	29004.8	5866.34	1136.56	1957.99	1173.14	6173.3	2463.1	NA	2149.11	670	NA	252.617	735.446	666.475	548.447	132.892	145.721	3360.11	5339.7	1268.24	229.747	394.463	210.632	583.714	353.506	NA	399.481	121	NA	53.1273
Gamma	P1-0008	1253.24	412.378	208.318	57.838	192.35	10956.4	6365.11	774.188	212.48	239.344	173.604	658.07	109.908	126.676	105.736	37	NA	30.9766	290.374	144.942	73.4765	28.706	60.9076	910.711	1195	206.319	59.5696	76.6154	82.1572	82.0748	37.7356	40.9027	37.6589	<20.0	NA	<20.0	***
Gamma	P1-0039	196.481	322.889	208.647	97.5672	61.268	206.51	307.102	289.642	282.538	126.711	69.5799	87.2427	72.1816	88.142	77.9792	670	NA	291.754	75.8317	111.495	99.4797	35.9206	30.0946	65.2651	125.513	136.756	93.6563	42.2873	31.7528	34.2421	32.1927	34.964	33.1457	67	NA	56.1796
Gamma	P1-0024	NA	261.079	272.773	33.9027	39.7971	1978.5	5043.39	273.471	73.7309	37.0275	44.1054	NA	519.951	NA	441.128	<20.0	NA	50.0903	NA	35.8822	40.3446	10	10	144.939	840.536	47.1767	10	10	10		43.7985	NA	45.519	<20.0	NA	<20.0
Gamma	P1-0012	126.685	334.826	355.549	37.5882	29.7442	2109.86	1767.47	157.31	80.6742	37.9597	24.5738	1399.36	56.0359	46.7561	28.4699	24	NA	21.5263	35.2416	110.232	57.0238	15.1674	10	283.046	365.569	47.6117	23.929	10	10	114.312	23.2072	10	10	<20.0	NA	<20.0
Gamma	P1-0035	293.922	366.304	290.409	47.9086	41.8938	1246.05	1669	509.521	56.1933	85.4755	58.9733	205.826	39.0095	55.4442	46.1755	63	NA	70.952	99.4372	121.941	100.122	23.9298	21.0918	208.645	443.992	167.403	26.7954	32.361	26.8693	55.1304	23.5512	26.8039	26.3517	21	NA	<20.0
Gamma	P1-0052	940.833	3725.23	461.652	270.346	488.295	302.181	506.236	189.539	314.132	337.93	178.002	425.033	1808.78	520.224	686.214	20	NA	20.0426	258.293	715.822	116.184	102.815	152.394	120.172	169.357	74.9421	140.037	145.865	76.0346	113.302	235.815	171.347	196.458	<20.0	NA	<20.0
Gamma	P1-0014	22.7169	39.4739	40.3957	39.8435	31.0162	163.167	425.153	60.7882	10	10	24.6749	218.955	41.6653	28.393	104.081	<20.0	NA	<20.0	10	10	10	10	10	34.211	106.002	10	10	10	10	22.8755	10	10	10	<20.0	NA	<20.0
Gamma	P1-0002	143.657	193.342	152.774	27.4032	36.9815	293.604	419.438	220.274	27.5428	86.3672	44.8344	298.634	22.1609	10	23.668	<20.0	NA	<20.0	37.9674	40.7092	39.2131	10	10	64.2726	129.707	64.6972	10	22.7855	10	40.3208	10	10	10	<20.0	NA	<20.0
Gamma	HPCo-148	229.202	7737.66	NA	NA	10	75.8762	256.786	68.5162	80.1416	76.3556	25.9123	96.7505	31.9586	34.5074	28.5938	<20.0	NA	<20.0	53.7934	605.974	NA	NA	10	28.3095	50.2565	24.3	29.1867	28.9184	10	24.2541	10	10	10	<20.0	NA	<20.0
Gamma	P1-0038	10	36.8342	58.8906	10	10	229.6	246.005	91.1941	10	10	10	10	10	10	10	<20.0	NA	NA	10	10	27.2166	10	10	58.4277	100.613	30.3469	10	10	10	10	10	10	10	<20.0	NA	NA
Gamma	P1-0026	10	10	10	19.2796	10	165.983	217.159	10	10	10	10	67.4185	10	10	10	<20.0	NA	<20.0	10	10	10	10	10	27.4523	43.8522	10	10	10	10	10	10	10	10	<20.0	NA	<20.0
Gamma	P1-0011	55.4487	63.3128	41.7173	10	10	372.443	199.496	63.6008	10	10	10	192.11	24.1505	10	10	<20.0	NA	<20.0	10	10	10	10	10	38.878	46.4466	10	10	10	10	22.5597	10	10	10	<20.0	NA	<20.0
Gamma	P1-0066	33.0892	42.375	44.2112	16.7099	10	72.756	187.65	67.6205	10	10	10	NA	52.9237	23.632	20.451	<20.0	NA	<20.0	10	10	10	10	10	26.9305	58.6783	10	10	10	10	NA	10	10	10	<20.0	NA	<20.0
Gamma	P1-0010	29.8057	53.3764	32.5162	23.7956	42.4764	NA	158.057	38.346	63.0461	20.5644	27.5938	97.0487	49.2592	46.8198	36.5162	<20.0	NA	NA	10	10	10	10	10	NA	38.6798	10	10	10	10	10	10	10	10	<20.0	NA	NA
Gamma	P1-0030	10	10	10	10	10	53.7166	107.996	10	10	10	32.6956	21.554	24.2057	10	26.0846	<20.0	NA	<20.0	10	10	10	10	10	10	10	10	10	10	10	10	10	10	10	<20.0	NA	<20.0
Iota	CC1024-01	1902.36	1689.97	562.468	643.691	820.864	629.288	2161.32	1446.08	893.267	2068.64	461.518	429.558	946.02	480.649	572.754	172.003	NA	NA	795.018	706.418	196.012	210.985	218.814	210.373	790.521	658.473	300.881	700.481	183.907	177.419	285.69	187.348	201.308	40.1398	NA	NA
Iota	ID 39486	50.3786	10	21.4367	67.8148	10	27.7799	82.0212	46.2909	24.7399	44.3761	NA	10	10	10	10	NA	NA	NA	10	10	10	10	10	10	10	10	10	10	NA	10	10	10	10	NA	NA	NA
Iota	CC1024-05	35.9844	10	47.2268	10	10	28.3425	286.249	45.3352	10	10	10	45.7521	10	10	10	10	NA	NA	10	10	10	10	10	10	40.0792	22.8482	10	10	10	10	10	10	10	10	NA	NA
Iota	CC1024-03	70.9739	44.4941	22.0168	10	10	10	84.8529	38.4092	10	40.0399	10	10	10	10	10	10	NA	NA	24.7129	10	10	10	10	10	23.2949	10	10	10	10	10	10	10	10	10	NA	NA
Iota	ID 42162	45.406	293.045	133.974	42.0881	41.1558	10	61.3833	38.0951	36.8037	49.6904	NA	201.28	10	10	10	NA	NA	NA	10	58.4834	35.2	10	10	10	10	10	10	10	NA	35.2706	10	10	10	NA	NA	NA	***
Iota	ID 82730	10	10	10	10	10	21.8385	67.2494	35.6363	10	10	NA	10	10	10	10	NA	NA	NA	10	10	10	10	10	10	10	10	10	10	NA	10	10	10	10	NA	NA	NA
Iota	CC1024-04	35.0529	10	10	10	10	30.5785	319.326	34.5235	10	10	10	10	10	10	10	10	NA	NA	10	10	10	10	10	10	36.1654	10	10	10	10	10	10	10	10	10	NA	NA
Iota	ID 52111	10	64.1718	43.639	10	10	10	10	10	10	10	231.229	40.6029	10	10	10	NA	NA	NA	10	10	10	10	10	10	10	10	10	10	10	10	10	10	10	NA	NA	NA
Lambda	S19923	NA	NA	177.159	934.068	591.511	118.091	341.579	NA	985.421	NA	573.408	85.163	965.256	1934.24	1291.91	NA	NA	NA	NA	NA	47.4582	178.7	134.976	37.1413	59.8894	NA	234.57	NA	84.0678	34.4125	186.473	275.436	221.395	NA	NA	NA
Lambda	S19936	NA	NA	281.864	195.043	811.616	142.443	369.36	NA	832.186	NA	348.2	1616.48	1383.5	784.519	631.956	NA	NA	NA	NA	NA	57.8676	48.0011	104.814	30.2132	59.4401	NA	175.189	NA	69.0337	109.187	240.13	136.111	152.305	NA	NA	NA
Lambda	S19919	NA	NA	10	10	10	10	10	NA	753.497	NA	10	10	10	74.5049	10	NA	NA	NA	NA	NA	10	10	10	10	10	NA	81.3608	NA	10	10	10	10	10	NA	NA	NA
Lambda	S19929	NA	NA	185.938	336.581	127.268	135.913	228.003	NA	399.005	NA	140.694	57.8838	415.952	1263.97	871.899	NA	NA	NA	NA	NA	61.4558	136.629	40.6576	41.3734	71.6496	NA	155.967	NA	44.4412	30.4429	161.522	179.593	190.056	NA	NA	NA
Lambda	S19921	NA	NA	174.075	134.952	255.028	196.163	1809.78	NA	335.577	NA	107.332	99.1369	184.436	362.946	226.776	NA	NA	NA	NA	NA	43.6948	35.0219	47.1705	43.9288	209.892	NA	93.3823	NA	33.4078	29.7573	51.1567	68.8184	56.0396	NA	NA	NA
Lambda	S19928	NA	NA	54.3831	52.1753	126.899	20.8193	33.7203	NA	85.6907	NA	85.4643	95.9306	54.6824	36.9215	28.4589	NA	NA	NA	NA	NA	10	10	28.7225	10	10	NA	33.8195	NA	25.5404	21.9515	10	10	10	NA	NA	NA
Lambda	S19910	NA	NA	10	250.963	53.5802	10	10	NA	74.581	NA	53.5457	22.594	157.229	310.006	242.483	NA	NA	NA	NA	NA	10	33.0107	10	10	10	NA	29.2267	NA	10	10	38.4186	54.2324	33.1803	NA	NA	NA
Lambda	S19917	NA	NA	21.0605	76.8764	213.545	10	10	NA	43.7399	NA	33.021	33.395	10	107.369	48.3257	NA	NA	NA	NA	NA	10	10	24.4219	10	10	NA	10	NA	10	10	10	10	10	NA	NA	NA
Lambda	S19937	NA	NA	32.2444	29.4479	10	21.902	25.0384	NA	39.0985	NA	10	10	58.8145	135.862	101.114	NA	NA	NA	NA	NA	10	10	10	10	10	NA	21.2894	NA	10	10	26.8687	29.2638	32.6467	NA	NA	NA
mRNA-1273	Ser_032	2738.24	1590.05	373.132	1926.84	323	175.029	706.176	429.959	875.803	1199.19	417.234	266.622	1889.27	6042.3	1126.12	72.8117	NA	NA	607.802	426.686	141.012	305.078	139.585	56.2744	162.735	202.081	209.123	253.996	141.201	83.4675	261.543	285.02	203.958	25.8531	NA	NA
mRNA-1273	Ser_037	1589.33	820.245	305.401	1527.57	213.608	64.912	400.694	561.727	849.549	1066.98	335.644	183.792	306.699	280.173	233.737	40.6226	NA	NA	531.4	239.772	138.111	278.531	113.808	31.4899	129.134	257.779	213.364	262.967	146.084	50.1623	134.538	131.758	101.16	10	NA	NA
mRNA-1273	Ser_010	1579.28	1615.62	336.072	836.294	278.468	192.896	458.011	459.197	889.715	391.281	314.676	236.575	402.034	293.87	286.129	73.338	NA	NA	488.842	419.765	153.351	234.249	133.817	67.0673	176.058	242.803	222.345	162.364	137.331	128.556	173.045	151.304	136.309	27.5142	NA	NA
mRNA-1273	Ser_053	1483.94	4998.39	318.025	637.976	218.699	160.098	NA	398.15	792.641	1256.77	298.603	160.854	266.955	199.74	209.702	3429.1	NA	NA	370.074	399.969	138.498	196.315	113.533	49.5988	NA	205.079	200.26	227.89	105.857	47.6675	134.328	102.951	101.652	28.2752	NA	NA
mRNA-1273	Ser_054	1392.51	2184.41	144.051	1255.4	315.432	69.7459	200.203	254.945	800.629	1031.77	120.892	116.798	715.467	464.83	322.99	22.867	NA	NA	391.4	315.849	44.3686	227.393	80.1988	31.0746	98.0336	85.7123	163.469	305.766	58.5561	39.0703	182.986	165.067	126.841	10	NA	NA
mRNA-1273	Ser_009	1367.08	970.525	329.963	858.003	222.786	48.7638	347.364	464.612	724.863	704.064	276.4	230.059	974.47	1355.25	965.855	64.563	NA	NA	402.468	284.283	119.027	209.514	62.1071	27.0658	126.628	203.779	171.557	198.888	94.5181	59.3348	188.709	210.654	154.547	21.6336	NA	NA
mRNA-1273	Ser_041	1342.09	1814.58	248.736	312.708	145.552	126.129	376.867	334.898	436.485	641.291	178.913	102.885	801.382	289.714	301.773	50.3303	NA	NA	289.771	317.313	113.549	138.511	49.2574	41.664	134.596	134.564	161.701	158.836	69.781	38.4281	188.181	120.588	81.4056	22.0483	NA	NA
mRNA-1273	Ser_030	919.81	697.586	162.098	489.016	149.19	73.0982	405.414	291.301	381.698	411.159	257.946	65.3923	166.794	132.477	120.763	29.9505	NA	NA	261.074	221.273	57.7243	158.434	47.2542	32.8653	90.6844	104.904	147.385	151.307	82.4142	32.0232	62.188	55.4755	41.905	10	NA	NA
mRNA-1273	Ser_042	731.031	1432.48	208.302	991.504	174.599	64.6058	240.83	242.045	617.491	467.609	174.106	73.3599	347.739	247.814	271.523	29.6768	NA	NA	214.479	286.753	72.9704	204.391	56.3219	30.5683	67.7493	84.5436	153.806	141.541	68.5869	32.9303	143.739	71.6458	61.755	10	NA	NA
mRNA-1273	Ser_001	445.927	273.472	50.8057	83.5247	52.8631	49.9706	74.7906	93.8121	233.789	145.508	70.222	59.9465	191.73	65.9787	50.3966	21.3988	NA	NA	152.674	102.651	25.6894	35.2812	27.2424	23.4708	31.2005	48.8635	67.6783	42.2901	41.8773	26.793	46.986	32.2333	27.5173	10	NA	NA
mRNA-1273	Ser_007	3948.46	3970.27	NA	2034.42	NA	269.464	787.81	629.426	NA	1795.3	492.504	NA	NA	NA	NA	NA	NA	NA	928.388	729.973	NA	571.118	NA	110.331	220.148	269.4	NA	369.338	215.739	NA	NA	NA	NA	NA	NA	NA
mRNA-1273	Ser_002	2451.51	972.107	NA	3306.11	NA	223.042	693.184	480.493	NA	1151.38	385.176	NA	NA	NA	NA	NA	NA	NA	610.259	326.715	NA	301.504	NA	58.7491	199.872	242.471	NA	215.01	206.384	NA	NA	NA	NA	NA	NA	NA
mRNA-1273	Ser_035	2142.26	456.623	NA	630.753	NA	125.866	869.193	320.905	NA	457.615	118.646	NA	NA	NA	NA	NA	NA	NA	374.202	146.106	NA	176.532	NA	40.1238	153.169	120.249	NA	144.975	59.1541	NA	NA	NA	NA	NA	NA	NA
mRNA-1273	Ser_004	1982.15	1627.26	NA	1147.76	NA	314.733	1024.35	594.05	NA	1253.06	480.7	NA	NA	NA	NA	NA	NA	NA	673.96	619.682	NA	352.795	NA	133.693	216.047	279.669	NA	256.685	240.482	NA	NA	NA	NA	NA	NA	NA
mRNA-1273	Ser_038	1522.55	1184.67	NA	534.827	NA	48.3251	138.886	279.124	NA	613.814	178.835	NA	NA	NA	NA	NA	NA	NA	354.225	256.969	NA	150.466	NA	26.4523	41.8937	87.6432	NA	141.827	67.2292	NA	NA	NA	NA	NA	NA	NA
mRNA-1273	Ser_021	1411.08	805.759	NA	890.931	NA	88.8714	324.531	520.926	NA	1067.04	316.254	NA	NA	NA	NA	NA	NA	NA	317.682	228.376	NA	195.426	NA	36.2823	71.0797	237.568	NA	218.243	111.278	NA	NA	NA	NA	NA	NA	NA
mRNA-1273	Ser_036	1370.93	602.196	NA	429.819	NA	63.6517	277.561	265.392	NA	455.34	92.9862	NA	NA	NA	NA	NA	NA	NA	346.875	185.89	NA	156.925	NA	31.1368	81.7571	88.6166	NA	152.557	53.23	NA	NA	NA	NA	NA	NA	NA
mRNA-1273	Ser_012	1152.45	4174.14	NA	349.379	NA	64.5006	209.022	225.809	NA	419.788	130.832	NA	NA	NA	NA	NA	NA	NA	291.061	262.561	NA	142.266	NA	31.3626	72.5432	81.1315	NA	123.061	61.1204	NA	NA	NA	NA	NA	NA	NA
mRNA-1273	Ser_025	1057.12	941.395	NA	205.466	NA	37.2297	52.2016	95.5512	NA	299.772	68.4047	NA	NA	NA	NA	NA	NA	NA	227.513	193.229	NA	53.0436	NA	20.9339	27.7782	50.841	NA	83.2568	41.1068	NA	NA	NA	NA	NA	NA	NA
mRNA-1273	Ser_020	913.164	443.507	NA	342.881	NA	41.5672	137.964	131.35	NA	304.528	107.941	NA	NA	NA	NA	NA	NA	NA	208.697	158.523	NA	61.9572	NA	21.7377	37.713	55.6746	NA	102.27	47.5034	NA	NA	NA	NA	NA	NA	NA
mRNA-1273	Ser_003	833.865	520.798	NA	1452.98	NA	365.732	442.058	327.318	NA	324.97	285.115	NA	NA	NA	NA	NA	NA	NA	222.734	177.841	NA	200.951	NA	70.8105	137.802	129.028	NA	121.873	89.2427	NA	NA	NA	NA	NA	NA	NA
mRNA-1273	Ser_043	813.024	759.269	NA	1406.12	NA	53.829	124.962	131.229	NA	300.398	152.884	NA	NA	NA	NA	NA	NA	NA	225.313	191.097	NA	174.244	NA	26.8002	42.7169	60.1611	NA	86.4202	64.7283	NA	NA	NA	NA	NA	NA	NA
mRNA-1273	Ser_034	762.286	534.789	NA	306.448	NA	63.2416	215.149	135.025	NA	328.087	91.8323	NA	NA	NA	NA	NA	NA	NA	201.545	155.208	NA	101.825	NA	31.1024	58.9045	61.9805	NA	104.972	53.0855	NA	NA	NA	NA	NA	NA	NA
mRNA-1273	Ser_022	682.821	477.132	NA	214.617	NA	68.9901	167.919	188.831	NA	221.733	97.0814	NA	NA	NA	NA	NA	NA	NA	183.325	132.19	NA	68.0737	NA	32.0979	50.5653	70.19	NA	52.8635	53.0747	NA	NA	NA	NA	NA	NA	NA
mRNA-1273	Ser_019	336.826	247.502	NA	175.152	NA	45.7604	51.3869	96.5697	NA	84.2795	53.6571	NA	NA	NA	NA	NA	NA	NA	116.48	82.3833	NA	45.4057	NA	14.666	27.0567	49.0625	NA	34.8584	18.75	NA	NA	NA	NA	NA	NA	NA
mRNA-1273	Ser_011	646.717	780.512	NA	359.5	NA	41.2702	165.228	135.97	NA	190.287	92.79	NA	NA	NA	NA	NA	NA	NA	205.034	177.869	NA	69.7914	NA	21.808	44.2252	62.0073	NA	54.8567	49.1583	NA	NA	NA	NA	NA	NA	NA
mRNA-1273	Ser_055	1500.08	677.01	NA	344.812	NA	NA	NA	175.891	NA	368.124	98.8778	NA	NA	NA	NA	NA	NA	NA	230.161	190.432	NA	84.9503	NA	NA	NA	66.7106	NA	120.713	51.7653	NA	NA	NA	NA	NA	NA	NA
mRNA-1273	Ser_046	2393.05	2220.63	NA	342.1	NA	NA	NA	389.123	NA	559.724	278.237	NA	NA	NA	NA	NA	NA	NA	457.035	619.563	NA	154.388	NA	NA	NA	212.352	NA	180.013	102.56	NA	NA	NA	NA	NA	NA	NA
mRNA-1273	US3972116	21573	NA	NA	NA	NA	4789	NA	NA	NA	NA	NA	NA	NA	NA	NA	7209.24	9280.69	NA	2300	NA	NA	NA	NA	940	NA	NA	NA	NA	NA	NA	NA	NA	NA	1019.46	1574.58	NA
mRNA-1273	US3212413	6128	NA	NA	NA	NA	1610	NA	NA	NA	NA	NA	NA	NA	NA	NA	870.395	321.601	NA	2345	NA	NA	NA	NA	703	NA	NA	NA	NA	NA	NA	NA	NA	NA	237.318	111.988	NA
mRNA-1273	US3192086	6810	NA	NA	NA	NA	868	NA	NA	NA	NA	NA	NA	NA	NA	NA	265.394	172.153	NA	2003	NA	NA	NA	NA	275	NA	NA	NA	NA	NA	NA	NA	NA	NA	88.1476	44.6773	NA
mRNA-1273	US3362116	14546	NA	NA	NA	NA	655	NA	NA	NA	NA	NA	NA	NA	NA	NA	275.5	168.995	NA	4324	NA	NA	NA	NA	194	NA	NA	NA	NA	NA	NA	NA	NA	NA	92.2605	40.8643	NA
mRNA-1273	US3182164	12187	NA	NA	NA	NA	429	NA	NA	NA	NA	NA	NA	NA	NA	NA	339.712	159.338	NA	2548	NA	NA	NA	NA	170	NA	NA	NA	NA	NA	NA	NA	NA	NA	108.982	41.7663	NA
mRNA-1273	US3002007	7988	NA	NA	NA	NA	497	NA	NA	NA	NA	NA	NA	NA	NA	NA	105.882	78.1885	NA	1852	NA	NA	NA	NA	184	NA	NA	NA	NA	NA	NA	NA	NA	NA	36.9865	26.6576	NA
mRNA-1273	US3382014	6164	NA	NA	NA	NA	851	NA	NA	NA	NA	NA	NA	NA	NA	NA	143.108	75.7223	NA	1590	NA	NA	NA	NA	276	NA	NA	NA	NA	NA	NA	NA	NA	NA	46.2817	32.1111	NA
mRNA-1273	US3192288	5415	NA	NA	NA	NA	835	NA	NA	NA	NA	NA	NA	NA	NA	NA	116.846	63.5423	NA	1345	NA	NA	NA	NA	219	NA	NA	NA	NA	NA	NA	NA	NA	NA	38.4968	26.8026	NA
mRNA-1273	US3402389	5693	NA	NA	NA	NA	557	NA	NA	NA	NA	NA	NA	NA	NA	NA	270.983	58.7966	NA	1918	NA	NA	NA	NA	182	NA	NA	NA	NA	NA	NA	NA	NA	NA	54.9909	22.8215	NA
mRNA-1273	US3772225	5740	NA	NA	NA	NA	339	NA	NA	NA	NA	NA	NA	NA	NA	NA	216.472	58.8156	NA	1455	NA	NA	NA	NA	155	NA	NA	NA	NA	NA	NA	NA	NA	NA	51.9615	28.0974	NA
mRNA-1273	US3162142	7733	NA	NA	NA	NA	505	NA	NA	NA	NA	NA	NA	NA	NA	NA	89.9111	44.3696	NA	1448	NA	NA	NA	NA	143	NA	NA	NA	NA	NA	NA	NA	NA	NA	33.4664	<20.0	NA
mRNA-1273	US3152073	5809	NA	NA	NA	NA	599	NA	NA	NA	NA	NA	NA	NA	NA	NA	296.995	34.8472	NA	1692	NA	NA	NA	NA	155	NA	NA	NA	NA	NA	NA	NA	NA	NA	84.3801	20.1496	NA
mRNA-1273	US3842013	524	NA	NA	NA	NA	581	NA	NA	NA	NA	NA	NA	NA	NA	NA	73.2735	30.6812	NA	256	NA	NA	NA	NA	158	NA	NA	NA	NA	NA	NA	NA	NA	NA	27.1293	<20.0	NA
mRNA-1273	US3272111	5408	NA	NA	NA	NA	352	NA	NA	NA	NA	NA	NA	NA	NA	NA	52.3068	31.5298	NA	1025	NA	NA	NA	NA	130	NA	NA	NA	NA	NA	NA	NA	NA	NA	25.3772	<20.0	NA
mRNA-1273	US3102116	5464	NA	NA	NA	NA	200	NA	NA	NA	NA	NA	NA	NA	NA	NA	56.9912	30.3373	NA	1350	NA	NA	NA	NA	60	NA	NA	NA	NA	NA	NA	NA	NA	NA	22.4499	<20.0	NA
mRNA-1273	US3862035	6678	NA	NA	NA	NA	450	NA	NA	NA	NA	NA	NA	NA	NA	NA	192.562	10	NA	541	NA	NA	NA	NA	86	NA	NA	NA	NA	NA	NA	NA	NA	NA	28.4956	<20.0	NA
mRNA-1273	US3392041	508	NA	NA	NA	NA	316	NA	NA	NA	NA	NA	NA	NA	NA	NA	57.2364	10	NA	184	NA	NA	NA	NA	50	NA	NA	NA	NA	NA	NA	NA	NA	NA	15.1658	<20.0	NA
mRNA-1273	US3172195	5650	NA	NA	NA	NA	320	NA	NA	NA	NA	NA	NA	NA	NA	NA	43.9886	10	NA	1558	NA	NA	NA	NA	130	NA	NA	NA	NA	NA	NA	NA	NA	NA	10	<20.0	NA
mRNA-1273	US3082087	508	NA	NA	NA	NA	60	NA	NA	NA	NA	NA	NA	NA	NA	NA	24.6779	10	NA	197	NA	NA	NA	NA	29	NA	NA	NA	NA	NA	NA	NA	NA	NA	10	<20.0	NA
mRNA-1273	US3142044	517	NA	NA	NA	NA	101	NA	NA	NA	NA	NA	NA	NA	NA	NA	18.4391	10	NA	229	NA	NA	NA	NA	37	NA	NA	NA	NA	NA	NA	NA	NA	NA	10	<20.0	NA
mRNA-1273	US3172141	5827	NA	NA	NA	NA	209	NA	NA	NA	NA	NA	NA	NA	NA	NA	15.8114	10	NA	1183	NA	NA	NA	NA	56	NA	NA	NA	NA	NA	NA	NA	NA	NA	10	<20.0	NA
mRNA-1273	US3762209	510	NA	NA	NA	NA	186	NA	NA	NA	NA	NA	NA	NA	NA	NA	14.8324	10	NA	213	NA	NA	NA	NA	43	NA	NA	NA	NA	NA	NA	NA	NA	NA	10	<20.0	NA
mRNA-1273	US3352151	13286	NA	NA	NA	NA	3910	NA	NA	NA	NA	NA	NA	NA	NA	NA	10	10	NA	3491	NA	NA	NA	NA	858	NA	NA	NA	NA	NA	NA	NA	NA	NA	10	<20.0	NA
mRNA-1273	US3202191	6361	NA	NA	NA	NA	65	NA	NA	NA	NA	NA	NA	NA	NA	NA	10	10	NA	1333	NA	NA	NA	NA	26	NA	NA	NA	NA	NA	NA	NA	NA	NA	10	<20.0	NA
mRNA-1273	US3622177	5382	NA	NA	NA	NA	50	NA	NA	NA	NA	NA	NA	NA	NA	NA	10	10	NA	205	NA	NA	NA	NA	10	NA	NA	NA	NA	NA	NA	NA	NA	NA	10	<20.0	NA
mRNA-1273	US3802008	506	NA	NA	NA	NA	287	NA	NA	NA	NA	NA	NA	NA	NA	NA	10	10	NA	126	NA	NA	NA	NA	48	NA	NA	NA	NA	NA	NA	NA	NA	NA	10	<20.0	NA
mRNA-1273	US3392154	523	NA	NA	NA	NA	182	NA	NA	NA	NA	NA	NA	NA	NA	NA	10	10	NA	158	NA	NA	NA	NA	36	NA	NA	NA	NA	NA	NA	NA	NA	NA	10	<20.0	NA
mRNA-1273	US3352014	513	NA	NA	NA	NA	132	NA	NA	NA	NA	NA	NA	NA	NA	NA	10	10	NA	171	NA	NA	NA	NA	38	NA	NA	NA	NA	NA	NA	NA	NA	NA	10	<20.0	NA
mRNA-1273	US3732169	514	NA	NA	NA	NA	71	NA	NA	NA	NA	NA	NA	NA	NA	NA	10	10	NA	159	NA	NA	NA	NA	29	NA	NA	NA	NA	NA	NA	NA	NA	NA	10	<20.0	NA
mRNA-1273	US3562143	526	NA	NA	NA	NA	33	NA	NA	NA	NA	NA	NA	NA	NA	NA	10	10	NA	139	NA	NA	NA	NA	10	NA	NA	NA	NA	NA	NA	NA	NA	NA	10	<20.0	NA
