## Supplemental Table 3 for "Mutational basis of serum cross-neutralization profiles elicited by infection or vaccination with SARS-CoV-2 variants"

### Sheet: Sheet1
Infecting strain / Vaccine	PTID	ID50 for D614G	ID50 for D614G.N501Y
mRNA1273, 2x	204626924	534	424
mRNA1273, 2x	204795878	1149	1604
mRNA1273, 2x	204796660	204	355
mRNA1273, 2x	204796723	201	269
mRNA1273, 2x	204922625	1598	2833
mRNA1273, 2x	204923993	1538	2093
mRNA1273, 2x	204924530	2349	2054
mRNA1273, 2x	204924559	2763	2467
mRNA1273, 2x	204924654	883	1231
mRNA1273, 2x	204924745	1753	1224
mRNA1273, 2x	204976968	3831	4994
Prototype	Ser_005	640.236	518.188
Prototype	Ser_008	83.1213	74.3591
Prototype	Ser_014	115.028	143.981
Prototype	Ser_017	227.535	87.8991
Prototype	Ser_018	190.788	94.1338
Prototype	Ser_024	707.275	799.023
Prototype	Ser_027	1609.17	1382.1
Prototype	Ser_029	94.5804	210.041
Prototype	Ser_039	1461.48	1132.5
Prototype	Ser_044	123.058	94.8975
Prototype	Ser_047	1085.56	983.869
Prototype	Ser_049	5747.64	6421.34
Prototype	Ser_050	1015.77	979.537
Prototype	Ser_051	37640.9	15298.2
Prototype	Ser_052	6234.38	4473.82
Alpha	B117-003	6088.01	4934.29
Alpha	B117-005	224.902	625.02
Alpha	B117-006	47.8287	239.95
Alpha	B117-008	2201.88	2156.96
Alpha	B117-010	558.867	6516.29
Alpha	B117-011	39.4123	85.6774
Alpha	B117-016	46.5263	153.617
Alpha	B117-017	116.827	165.058
Alpha	B117-025	53.6518	148.235
Alpha	B117-032	945.817	1611.11
Alpha	B117-054	301.417	995.103
Alpha	B117-059	97.2189	234.736
Alpha	B117-072	1076.63	4058.77
Alpha	B117-078	365.927	604.084
Gamma	HPCo-148	287.454	908.386
Gamma	P1-0002	105.183	206.138
Gamma	P1-0008	903.612	1439.75
Gamma	P1-0010	28.1833	73.5012
Gamma	P1-0011	38.9586	138.262
Gamma	P1-0012	146.274	1348.11
Gamma	P1-0014	10	20.8083
Gamma	P1-0024	725.219	1012.46
Gamma	P1-0026	10	10
Gamma	P1-0028	6327.03	9719.18
Gamma	P1-0030	10	10
Gamma	P1-0035	329.969	847.437
Gamma	P1-0038	29.3609	61.8765
Gamma	P1-0039	340.143	814.911
Gamma	P1-0052	843.675	2288.32
Gamma	P1-0055	485.435	793.579
Gamma	P1-0066	38.34	87.2335
Beta	Ser_006	766	1302.53
Beta	Ser_013	10	10
Beta	Ser_015	65	68.8214
Beta	Ser_016	159	237.919
Beta	Ser_023	10	10
Beta	Ser_026	10	10
Beta	Ser_028	10	10
Beta	Ser_031	10	36.0932
Beta	Ser_033	23	59.1977
Beta	Ser_040	84	131.132
Beta	Ser_045	10	10
Beta	Ser_048	47	38.1418
Beta	Ser_056	10	35.2622
Beta	Ser_110	859	1237.03
Beta	Ser_111	40	148.355
Beta	Ser_112	42	38.1017
Beta	Ser_113	137	641.923
Beta	Ser_114	51	57.7559
Beta	Ser_115	59	71.2371
