## Supplemental Table 4 for "Mutational basis of serum cross-neutralization profiles elicited by infection or vaccination with SARS-CoV-2 variants"

### Sheet: ML GLM virus sera CV R2
Model	Virus CV R2	Sera CV R2	Average R2
ExtraTrees mismatch + infecting strain mutations	0.61238	0.472212	0.542296
ExtraTrees MRMR mismatch + infecting strain mutations	0.606289	0.467556	0.536923
Mismatch + Infecting strain + interactions at same site forward BIC	0.542727	0.427482	0.485104
Mismatch + Infecting strain + interactions at same site forward AIC	0.52472	0.420744	0.472732
Mismatch + Infecting strain	0.534363	0.401294	0.467829
Mismatch + infecting strain BIC	0.53951	0.391054	0.465282
Mismatch	0.495662	0.430547	0.463104
Mismatch + infecting strain AIC	0.534636	0.389335	0.461985
Mismatch AIC	0.502286	0.414843	0.458564
Mismatch BIC	0.500461	0.416027	0.458244
Mismatch + Infecting strain + interactions at same site BIC	0.541719	0.364529	0.453124
Mismatch + Infecting strain + interactions at same site AIC	0.535625	0.356969	0.446297
Mismatch + Infecting strain + interactions among all sites forward BIC	0.319931	0.481014	0.400472
Mismatch + Infecting strain + interactions among all sites forward AIC	0.308418	0.45363	0.381024
Autologous ID50 only	0.319931	0.29275	0.306341
Infecting/vaccine strain specific models	0.228029	NA	0.228029

### Sheet: Proto_mrna_pred_r2
Model	R2 for predicting mRNA-1273	R2 for predicting prototype
Prototype-Autoid	0.0512428	[0.3681569]
mRNA-Autoid	[0.05072339]	0.0512428
Prototype	0.331841	[0.7534935]
mRNA	[0.6811638]	0.324336
Alpha	0.131493	0.608836
Beta	0	0
Gamma	0	0.300574
Delta	0	0.282645
Iota	0	0
Lambda	0	0.0734124
