## Supplemental Table 5 for "Mutational basis of serum cross-neutralization profiles elicited by infection or vaccination with SARS-CoV-2 variants"

### Sheet: Sheet1
Infecting strain / Vaccine	PTID	ID50
		D614G	Beta	Delta_AY.3	Omicron_BA.1	BA.1_A484K	BA.1.1	BA.3	BA.2	BA.2.12.1	BA.4_BA.5
Beta_mRNA	204712818	499	2230	164	88.9775	197.159	77.5568	44.5253	173.3	56	83.8598
Beta_mRNA	204755836	2378	7942	5432	2798.27	1736.87	4273.81	669.116	4074.97	1376	2287.81
Beta_mRNA	205300528	308	81	110	51.8459	28.238	45.0583	30.2717	76.2167	NA	51.5574
Beta_mRNA	205638953	164	1192	38	99.3479	189.098	142.001	42.1342	98.4973	54	62.5093
Beta_mRNA	205640613	579	1418	132	235.533	245.597	308.518	66.5191	289.784	NA	75.7998
Beta_mRNA	205641514	397	2940	530	244.922	364.87	284.642	86.5706	305.777	119	85.3494
Beta_mRNA	205641688	68	321	21	16.4317	42.6877	10	10	10	NA	129.268
Beta_mRNA	205642510	198	2276	141	167.236	176.579	92.9938	53.3524	209.459	42	55.8931
Beta_mRNA	205644853	164	835	26	15.8114	24.4828	10	10	22.5348	NA	10
Beta_mRNA	205644880	334	2475	123	250.136	573.975	225.079	98.6483	243.215	NA	26.2951
Beta_mRNA	205645032	227	1020	93	109.444	237.42	115.683	45.6817	87.486	NA	52.1202
Delta	B1617-100	NA	NA	NA	NA	NA	82	36	NA	NA	NA
Delta	B1617-101	NA	NA	NA	NA	NA	21	27	NA	NA	NA
Delta	B1617-105	NA	NA	NA	NA	NA	36	25	NA	NA	NA
Delta	B1617-109	NA	NA	NA	NA	NA	10	10	NA	NA	NA
Delta	B1617-113	NA	NA	NA	NA	NA	1324	182	NA	NA	NA
Delta	B1617-116	NA	NA	NA	NA	NA	10	10	NA	NA	NA
Delta	B1617-133	NA	NA	NA	NA	NA	31	10	NA	NA	NA
Delta	B1617-135	NA	NA	NA	NA	NA	10	10	NA	NA	NA
Delta	B1617-136	NA	NA	NA	NA	NA	10	10	NA	NA	NA
Delta	B1617-140	NA	NA	NA	NA	NA	232	46	NA	NA	NA
Delta	B1617-155	NA	NA	NA	NA	NA	957	81	NA	NA	NA
Delta	B1617-74	NA	NA	NA	NA	NA	77	10	NA	NA	NA
Delta	B1617-81	NA	NA	NA	NA	NA	4464	583	NA	NA	NA
Delta	B1617-84	NA	NA	NA	NA	NA	10	10	NA	NA	NA
Delta	B1617-85	NA	NA	NA	NA	NA	1073	188	NA	NA	NA
mRNA-1273	US3212413	6128	NA	NA	NA	NA	NA	NA	NA	484	805
mRNA-1273	US3182164	12187	NA	NA	NA	NA	NA	NA	NA	283	202
mRNA-1273	US3972116	21573	NA	NA	NA	NA	NA	NA	NA	3049	2472
mRNA-1273	US3192288	5415	NA	NA	NA	NA	NA	NA	NA	113	115
Omicron_BA.1	CSpecVir35700	10	10	NA	1549.01	697.343	1556.25	898.612	877	2130.55	2341.66
Omicron_BA.1	CSpecVir35731	10	10	NA	185.015	74.9509	159.641	116.27	101	155.963	10
Omicron_BA.1	CSpecVir36509	56.2759	36.6834	NA	11332.8	7582.77	6694.45	5145.42	18382	55231.2	84.8607
