## Supplemental Table 6 for "Mutational basis of serum cross-neutralization profiles elicited by infection or vaccination with SARS-CoV-2 variants"

### Sheet: Sheet1
Vaccine	Source	SPECID	PTID	ID50
				D614G	Beta	Delta_AY.3	Omicron_BA.1	BA.1_A484K	BA.3	BA.2	BA.2.12.1	BA.4_BA.5
3-dose mRNA-1273	DMID 21-0002	0040-06CBYD00-002	na	7392	7543	4051	2004.84	594.603	NA	NA	NA	NA
3-dose mRNA-1273	DMID 21-0002	0438-01Z2FF00-002	na	8148	1601	9912	4928.02	1366.23	NA	NA	NA	NA
3-dose mRNA-1273	DMID 21-0002	0874-001W7B00-002	na	13348	914	8464	873.338	269.536	NA	NA	NA	NA
3-dose mRNA-1273	DMID 21-0002	0874-001W9C00-002	na	7111	6081	3700	3348.37	1327.3	NA	NA	NA	NA
3-dose mRNA-1273	DMID 21-0002	0874-001WRF00-002	na	6617	944	2850	1152.45	377.341	NA	NA	NA	NA
3-dose mRNA-1273	DMID 21-0002	0874-001Y0E00-002	na	9526	1953	5174	2782.13	741.805	NA	NA	NA	NA
3-dose mRNA-1273	DMID 21-0002	0889-000BVF00-002	na	5489	3606	3094	1386.13	477.655	NA	NA	NA	NA
3-dose mRNA-1273	DMID 21-0002	0932-000DKK00-002	na	6967	5842	5789	2222.93	886.23	NA	NA	NA	NA
3-dose mRNA-1273	DMID 21-0002	0936-0004YE00-002	na	16760	8868	7719	2550.48	1522.37	NA	NA	NA	NA
3-dose mRNA-1273	DMID 21-0002	0936-00054A00-002	na	8105	5518	3983	1423.51	551.675	NA	NA	NA	NA
3-dose mRNA-1273	DMID 21-0012	0932-000DVA00-002	358246534	14881	NA	NA	8359.75	NA	4759.33	2918.77	4558.03	2073
3-dose mRNA-1273	DMID 21-0012	0438-01ZP2G00-002	797850793	8357.64	NA	NA	2973.41	NA	1347.02	1095.38	376.204	276
3-dose mRNA-1273	DMID 21-0012	0874-001Z3H00-002	828260828	9162.35	NA	NA	2257.77	NA	1523.84	1148.07	845.117	357
3-dose mRNA-1273	DMID 21-0012	0571-00JZVF00-002	371438624	4196.29	NA	NA	1583.76	NA	1130.34	1356.35	721.945	581
3-dose mRNA-1273	DMID 21-0012	0895-0009WK00-002	815323902	5126.41	NA	NA	1569.28	NA	1712.52	1691.5	1979.81	1238
3-dose mRNA-1273	DMID 21-0012	0899-0007ZC00-002	822383329	6660.04	NA	NA	1378.94	NA	922.616	1151.26	1044.19	646
3-dose mRNA-1273	DMID 21-0012	0895-000BGK00-002	815874270	4788.45	NA	NA	1116.51	NA	586.492	1602.84	824.342	518
3-dose mRNA-1273	DMID 21-0012	0899-00078E00-002	822218749	3903.13	NA	NA	1080.35	NA	769.13	944.642	1061.05	734
3-dose mRNA-1273	DMID 21-0012	0874-001YTE00-002	828350471	5314.2	NA	NA	1044.88	NA	1047.36	1641.67	1492.67	731
3-dose mRNA-1273	DMID 21-0012	0874-001Y5J00-002	828574097	5786.87	NA	NA	909.798	NA	622.992	1518.15	1003.18	719
3-dose mRNA-1273	DMID 21-0012	0874-001Z4E00-002	828144353	4131.29	NA	NA	625.402	NA	584.675	467.114	477.553	241
3-dose mRNA-1273	DMID 21-0012	0899-0007KH00-002	822478651	3736.8	NA	NA	585.344	NA	495.573	354.825	223.497	138
3-dose mRNA-1273	DMID 21-0012	0889-000DXC00-002	827728467	5109.96	NA	NA	504.721	NA	799.58	429.339	499.218	262
3-dose mRNA-1273	DMID 21-0012	0933-000FMF00-002	361499671	3745.42	NA	NA	388.353	NA	377.301	353.177	436.145	179
3-dose mRNA-1273	DMID 21-0012	0889-000DFK00-002	827165251	1763.9	NA	NA	200.528	NA	177.006	203.341	122.279	105
3-dose mRNA-1273	DMID 21-0012	0936-0005MC00-002	812672927	1079.06	NA	NA	127.354	NA	168.057	101.054	69.2344	57
